# Genome-wide maps of enhancer regulation connect risk variants to disease genes

**DOI:** 10.1101/2020.09.01.278093

**Authors:** Joseph Nasser, Drew T. Bergman, Charles P. Fulco, Philine Guckelberger, Benjamin R. Doughty, Tejal A. Patwardhan, Thouis R. Jones, Tung H. Nguyen, Jacob C. Ulirsch, Heini M. Natri, Elle M. Weeks, Glen Munson, Michael Kane, Helen Y. Kang, Ang Cui, John P. Ray, Tom M. Eisenhaure, Kristy Mualim, Ryan L. Collins, Kushal Dey, Alkes L. Price, Charles B. Epstein, Anshul Kundaje, Ramnik J. Xavier, Mark J. Daly, Hailiang Huang, Hilary K. Finucane, Nir Hacohen, Eric S. Lander, Jesse M. Engreitz

## Abstract

Genome-wide association studies have now identified tens of thousands of noncoding loci associated with human diseases and complex traits, each of which could reveal insights into biological mechanisms of disease. Many of the underlying causal variants are thought to affect enhancers, but we have lacked genome-wide maps of enhancer-gene regulation to interpret such variants. We previously developed the Activity-by-Contact (ABC) Model to predict enhancer-gene connections and demonstrated that it can accurately predict the results of CRISPR perturbations across several cell types. Here, we apply this ABC Model to create enhancer-gene maps in 131 cell types and tissues, and use these maps to interpret the functions of fine-mapped GWAS variants. For inflammatory bowel disease (IBD), causal variants are >20-fold enriched in enhancers in particular cell types, and ABC outperforms other regulatory methods at connecting noncoding variants to target genes. Across 72 diseases and complex traits, ABC links 5,036 GWAS signals to 2,249 unique genes, including a class of 577 genes that appear to influence multiple phenotypes via variants in enhancers that act in different cell types. Guided by these variant-to-function maps, we show that an enhancer containing an IBD risk variant regulates the expression of *PPIF* to tune mitochondrial membrane potential. Together, our study reveals insights into principles of genome regulation, illuminates mechanisms that influence IBD, and demonstrates a generalizable strategy to connect common disease risk variants to their molecular and cellular functions.
