## Supplementary material for "Genome-wide maps of enhancer regulation connect risk variants to disease genes": Table S1

biosample	ABC_celltype_id	assay_type	replicate	total_reads
BJAB	BJAB-Engreitz	ATAC	1	47034223
BJAB	BJAB-Engreitz	ATAC	2	36141291
BJAB	BJAB-Engreitz	H3K27ac	1	32988869
BJAB	BJAB-Engreitz	H3K27ac	2	28381473
BJAB anti-IgM anti-CD40 4hr	BJAB_anti-IgM_anti-CD40_4hr-Engreitz	ATAC	1	31971981
BJAB anti-IgM anti-CD40 4hr	BJAB_anti-IgM_anti-CD40_4hr-Engreitz	ATAC	2	34063742
BJAB anti-IgM anti-CD40 4hr	BJAB_anti-IgM_anti-CD40_4hr-Engreitz	H3K27ac	1	30436483
BJAB anti-IgM anti-CD40 4hr	BJAB_anti-IgM_anti-CD40_4hr-Engreitz	H3K27ac	2	30039215
Jurkat	Jurkat-Engreitz	ATAC	2	35815976
Jurkat	Jurkat-Engreitz	ATAC	1	27382834
Jurkat	Jurkat-Engreitz	H3K27ac	1	28464857
Jurkat	Jurkat-Engreitz	H3K27ac	2	35373352
Jurkat anti-CD3 PMA 4hr	Jurkat_anti-CD3_PMA_4hr-Engreitz	ATAC	1	34732212
Jurkat anti-CD3 PMA 4hr	Jurkat_anti-CD3_PMA_4hr-Engreitz	ATAC	2	35985743
Jurkat anti-CD3 PMA 4hr	Jurkat_anti-CD3_PMA_4hr-Engreitz	H3K27ac	1	35073335
Jurkat anti-CD3 PMA 4hr	Jurkat_anti-CD3_PMA_4hr-Engreitz	H3K27ac	2	33210031
THP1	THP1-Engreitz	ATAC	1	28631139
THP1	THP1-Engreitz	ATAC	2	30169632
THP1	THP1-Engreitz	H3K27ac	2	29248503
THP1 LPS 4hr	THP1_LPS_4hr-Engreitz	ATAC	1	39538851
THP1 LPS 4hr	THP1_LPS_4hr-Engreitz	ATAC	2	25553462
THP1 LPS 4hr	THP1_LPS_4hr-Engreitz	H3K27ac	2	27412723
THP1 LPS 4hr	THP1_LPS_4hr-Engreitz	H3K27ac	1	24533128
THP_pmaLPS_ATAC_0h	THP_pmaLPS_ATAC_0h	ATAC	1	79190567
THP_pmaLPS_ATAC_0h	THP_pmaLPS_ATAC_0h	ATAC	2	73602103
THP_pmaLPS_ATAC_0h	THP_pmaLPS_ATAC_0h	H3K27ac	1	51099947
THP_pmaLPS_ATAC_0h	THP_pmaLPS_ATAC_0h	H3K27ac	2	55652229
THP_pmaLPS_ATAC_120h	THP_pmaLPS_ATAC_120h	ATAC	1	70264576
THP_pmaLPS_ATAC_120h	THP_pmaLPS_ATAC_120h	ATAC	2	91486565
THP_pmaLPS_ATAC_120h	THP_pmaLPS_ATAC_120h	H3K27ac	1	54378289
THP_pmaLPS_ATAC_120h	THP_pmaLPS_ATAC_120h	H3K27ac	2	80758373
THP_pmaLPS_ATAC_12h	THP_pmaLPS_ATAC_12h	ATAC	1	71865370
THP_pmaLPS_ATAC_12h	THP_pmaLPS_ATAC_12h	ATAC	2	46307072
THP_pmaLPS_ATAC_12h	THP_pmaLPS_ATAC_12h	H3K27ac	1	66983933
THP_pmaLPS_ATAC_12h	THP_pmaLPS_ATAC_12h	H3K27ac	2	45980048
THP_pmaLPS_ATAC_1h	THP_pmaLPS_ATAC_1h	ATAC	1	67773626
THP_pmaLPS_ATAC_1h	THP_pmaLPS_ATAC_1h	H3K27ac	1	68229785
THP_pmaLPS_ATAC_1h	THP_pmaLPS_ATAC_1h	H3K27ac	2	45804481
THP_pmaLPS_ATAC_24h	THP_pmaLPS_ATAC_24h	ATAC	1	87715899
THP_pmaLPS_ATAC_24h	THP_pmaLPS_ATAC_24h	ATAC	2	46541623
THP_pmaLPS_ATAC_24h	THP_pmaLPS_ATAC_24h	H3K27ac	1	47222405
THP_pmaLPS_ATAC_24h	THP_pmaLPS_ATAC_24h	H3K27ac	2	46484969
THP_pmaLPS_ATAC_2h	THP_pmaLPS_ATAC_2h	ATAC	1	63934900
THP_pmaLPS_ATAC_2h	THP_pmaLPS_ATAC_2h	ATAC	2	65220562
THP_pmaLPS_ATAC_2h	THP_pmaLPS_ATAC_2h	H3K27ac	1	47648450
THP_pmaLPS_ATAC_2h	THP_pmaLPS_ATAC_2h	H3K27ac	2	47287093
THP_pmaLPS_ATAC_48h	THP_pmaLPS_ATAC_48h	ATAC	1	101898966
THP_pmaLPS_ATAC_48h	THP_pmaLPS_ATAC_48h	ATAC	2	87679948
THP_pmaLPS_ATAC_48h	THP_pmaLPS_ATAC_48h	H3K27ac	1	44064737
THP_pmaLPS_ATAC_48h	THP_pmaLPS_ATAC_48h	H3K27ac	2	38689582
THP_pmaLPS_ATAC_6h	THP_pmaLPS_ATAC_6h	ATAC	1	44417865
THP_pmaLPS_ATAC_6h	THP_pmaLPS_ATAC_6h	H3K27ac	1	56721606
THP_pmaLPS_ATAC_6h	THP_pmaLPS_ATAC_6h	H3K27ac	2	52514817
THP_pmaLPS_ATAC_72h	THP_pmaLPS_ATAC_72h	ATAC	1	47638837
THP_pmaLPS_ATAC_72h	THP_pmaLPS_ATAC_72h	H3K27ac	1	38449492
THP_pmaLPS_ATAC_72h	THP_pmaLPS_ATAC_72h	H3K27ac	2	43140513
THP_pmaLPS_ATAC_96h	THP_pmaLPS_ATAC_96h	ATAC	1	68518077
THP_pmaLPS_ATAC_96h	THP_pmaLPS_ATAC_96h	H3K27ac	1	44993964
THP_pmaLPS_ATAC_96h	THP_pmaLPS_ATAC_96h	H3K27ac	2	49290599
U937	U937-Engreitz	ATAC	1	38163625
U937	U937-Engreitz	ATAC	2	50679618
U937	U937-Engreitz	H3K27ac	2	30757459
U937	U937-Engreitz	H3K27ac	1	34988472
U937 LPS 4hr	U937_LPS_4hr-Engreitz	ATAC	1	57973114
U937 LPS 4hr	U937_LPS_4hr-Engreitz	ATAC	2	49237653
U937 LPS 4hr	U937_LPS_4hr-Engreitz	H3K27ac	1	35433955
U937 LPS 4hr	U937_LPS_4hr-Engreitz	H3K27ac	2	24215794
