## Supplementary material for "Genome-wide maps of enhancer regulation connect risk variants to disease genes": Table S2

ABC_celltype_id	MergedCellType	data_source	default_accessibility_feature	Dnase_accession	ATAC_accession	H3K27ac_accession	accession_for_peak_calling	mean.e.degree	mean.g.degree.exclude0	num.genes.with.gt.1.enh	num.abc.connections	num.abc.enhancers	num.abc.enhancers.merged	median.distance	enh.sequence	NumGenesWith0Enh	mean.g.degree.include0	num.macs2.peaks
A549_treated_with_ethanol_0.02_percent_for_1_hour-Roadmap	A549 treated with ethanol 0.02 percent for 1 hour	Roadmap	DHS	E114		E114	E114	2.66991878781272	3.77737507711289	12968	48985	18347	269539	70209.5	36226600	3364	2.99932647563066	191324
A673-ENCODE	A673	ENCODE	DHS	ENCFF099KHR,ENCFF141VBO		ENCFF040NGJ,ENCFF416TYB	ENCFF141VBO	2.78863155273316	3.40797382637145	13143	44791	16062	269539	90894	45516912	3270	2.72899530859684	387670
BJAB-Engreitz	BJAB	ThisStudy	ATAC					2.64617147221692	3.30319402510726	12586	41574	15711	269539	47075.25	11912108	3945	2.51491137862198	78123
BJAB_anti-IgM_anti-CD40_4hr-Engreitz	BJAB anti-IgM anti-CD40 4hr	ThisStudy	ATAC					2.75972830571955	3.3993275471108	12789	43474	15753	269539	51286.5	12847474	3696	2.63718531998787	84463
B_cell-ENCODE	B cell	ENCODE-Corces16	DHS	ENCFF158VQA		ENCFF265ODN,ENCFF790MCM,ENCFF895XUG	ENCFF158VQA	2.76251480245452	3.7775651405859	13586	51322	18578	269539	60091	39810359	2521	3.18631650835041	78675
CD14-positive_monocyte-ENCODE	CD14-positive monocyte	ENCODE-Corces16	DHS	ENCFF048LIF,ENCFF128JSW,ENCFF651DEE		ENCFF452ZIB,ENCFF615XCI,ENCFF643HON	ENCFF128JSW	2.656952754281	3.80675436003547	13532	51513	19388	269539	54757.5	36936791	2659	3.18158236057069	214641
CD14-positive_monocyte-Novakovic2016	CD14-positive monocyte	Novakovic2016	ATAC		SRX2185363	SRX2004268,SRX2004303	SRX2185363	2.9081929774479	3.7927773641102	13430	50937	17515	269539	70061	17557456	2784	3.14154434439373	172193
CD14-positive_monocyte_treated_with_BG_1h-Novakovic2016	CD14-positive monocyte treated with BG 1h	Novakovic2016	ATAC		SRX2185355	SRX2004233,SRX2004277	SRX2185355	2.80575896052414	3.76457117529733	13537	50961	18163	269539	62409	17511718	2669	3.14457608293225	206812
CD14-positive_monocyte_treated_with_BG_4h-Novakovic2016	CD14-positive monocyte treated with BG 4h	Novakovic2016	ATAC		SRX2185356	SRX2004205,SRX2004211	SRX2185356	2.83480890844102	3.79274573278399	13592	51551	18185	269539	61469	18742441	2631	3.17764901682796	137139
CD14-positive_monocyte_treated_with_BG_d1-Novakovic2016	CD14-positive monocyte treated with BG d1	Novakovic2016	ATAC		SRX2185357	SRX2004204,SRX2004255	SRX2185357	2.7169570760731	3.78984809188588	13495	51144	18824	269539	57413.25	18807319	2748	3.14867943113957	168593
CD14-positive_monocyte_treated_with_BG_d6-Novakovic2016	CD14-positive monocyte treated with BG d6	Novakovic2016	ATAC		SRX2185358	SRX2004199,SRX2004301	SRX2185358	2.51319305277221	3.42126401939982	13196	45147	17964	269539	51020	15826131	3183	2.7563953843336	126702
CD14-positive_monocyte_treated_with_LPS_1h-Novakovic2016	CD14-positive monocyte treated with LPS 1h	Novakovic2016	ATAC		SRX2185359	SRX2004190,SRX2004285	SRX2185359	2.93120728929385	3.79055895132189	13579	51472	17560	269539	69796	20341324	2548	3.19166614993489	317461
CD14-positive_monocyte_treated_with_LPS_4h-Novakovic2016	CD14-positive monocyte treated with LPS 4h	Novakovic2016	ATAC		SRX2185360	SRX2004266,SRX2004278	SRX2185360	3.00465197418154	3.7940377413907	13619	51671	17197	269539	77390	19052649	2567	3.19232670208822	155167
CD14-positive_monocyte_treated_with_LPS_d1-Novakovic2016	CD14-positive monocyte treated with LPS d1	Novakovic2016	ATAC		SRX2185361	SRX2004200,SRX2004202	SRX2185361	2.84605462396949	3.80419790104948	13340	50748	17831	269539	63630.75	18336455	2908	3.12333825701625	135497
CD14-positive_monocyte_treated_with_LPS_d6-Novakovic2016	CD14-positive monocyte treated with LPS d6	Novakovic2016	ATAC		SRX2185362	SRX2004196,SRX2004223,SRX2004236,SRX2004248,SRX2004252,SRX2004302,SRX2004320	SRX2185362	3.07393802950412	3.79748225133572	13663	51885	16879	269539	75776	17388485	2467	3.21667699938004	115037
CD14-positive_monocyte_treated_with_RPMI_1h-Novakovic2016	CD14-positive monocyte treated with RPMI 1h	Novakovic2016	ATAC		SRX2185364	SRX2004293,SRX2004311	SRX2185364	2.89681901699587	3.73738795466331	13499	50451	17416	269539	68782	17901018	2715	3.11157024793388	217393
CD14-positive_monocyte_treated_with_RPMI_4h-Novakovic2016	CD14-positive monocyte treated with RPMI 4h	Novakovic2016	ATAC		SRX2185365	SRX2004244,SRX2004286	SRX2185365	2.87681118881119	3.80122708456535	13528	51423	17875	269539	65743	18461766	2617	3.18507277794983	153088
CD14-positive_monocyte_treated_with_RPMI_d1-Novakovic2016	CD14-positive monocyte treated with RPMI d1	Novakovic2016	ATAC		SRX2185366	SRX2004237,SRX2004257	SRX2185366	3.06247386967688	3.756135081679	13651	51275	16743	269539	75644	19609219	2472	3.18023940953917	147383
CD14-positive_monocyte_treated_with_RPMI_d6-Novakovic2016	CD14-positive monocyte treated with RPMI d6	Novakovic2016	ATAC		SRX2185367	SRX2004216,SRX2004230,SRX2004294,SRX2004299	SRX2185367	2.72040901254384	3.45306368849985	13252	45760	16821	269539	64358.5	15014689	3072	2.80323450134771	119993
CD14-positive_monocytes-Roadmap	CD14-positive monocytes	Roadmap	DHS	E124		E124	E124	2.56293548548799	3.81894233642068	13388	51128	19949	269539	49974.25	31194460	2898	3.13938351958738	174869
CD19-positive_B_cell-Roadmap	CD19-positive B cell	Roadmap	DHS	E032		E032	E032	2.72743165924984	3.81949699532606	13479	51483	18876	269539	57764.5	44625389	2609	3.2000870213824	108861
CD3-positive_T_cell-Roadmap	CD3-positive T cell	Roadmap	DHS	E034		E034	E034	2.69334311004033	3.83560826433952	13407	51424	19093	269539	52508.75	47679364	2647	3.2031892363274	139033
CD34-positive_mobilized-Roadmap	CD34-positive mobilized	Roadmap	DHS	E050		E050	E050	2.67356013929815	3.65127679812688	13667	49902	18665	269539	59008.75	33403722	2426	3.10085130180824	208869
CD4-positive_helper_T_cell-Corces2016	CD4-positive helper T cell	Corces2016-Roadmap	ATAC		SRX1427816,SRX1427819,SRX1427837,SRX1427841,SRX1427842	E043	SRX1427816,SRX1427819,SRX1427837,SRX1427841,SRX1427842	2.91234436938194	3.8476801652283	13557	52163	17911	269539	57981	21253495	2581	3.23230883628702	88795
CD4-positive_helper_T_cell-ENCODE	CD4-positive helper T cell	ENCODE	DHS	ENCFF198FEP,ENCFF905PBC		ENCFF063OFD,ENCFF592HYA,ENCFF728UTH	ENCFF198FEP	2.81212745204292	3.8169314504266	13596	51895	18454	269539	52407	31704607	2453	3.23353479967599	79478
CD56-positive_natural_killer_cells-Roadmap	CD56-positive natural killer cells	Roadmap	DHS	E046		E046	E046	2.73695663712117	3.81271719038817	13525	51567	18841	269539	57395	41442799	2517	3.2144994389727	163304
CD8-positive_alpha-beta_T_cell-Corces2016	CD8-positive, alpha-beta T cell	Corces2016-Roadmap	ATAC		SRX1427817,SRX1427820,SRX1427838,SRX1427843,SRX1427844	E047	SRX1427817,SRX1427820,SRX1427838,SRX1427843,SRX1427844	2.98013807152558	3.8590899098703	13647	52665	17672	269539	61470	20414395	2433	3.27518656716418	83896
CD8-positive_alpha-beta_T_cell-ENCODE	CD8-positive, alpha-beta T cell	ENCODE	DHS	ENCFF579MOL		ENCFF360MOV	ENCFF579MOL	2.78478189927118	3.80280748663102	13464	51201	18386	269539	57054.5	43481788	2592	3.18890134529148	144723
GM12878-Roadmap	GM12878	Roadmap	DHS	E116		E116	E116	2.59510733899151	3.89947486871718	13330	51980	20030	269539	52356.25	40435167	2867	3.20923627832315	174920
H1-hESC-Roadmap	H1-hESC	Roadmap	DHS	E003		E003	E003	2.77356349301159	3.42441002949852	13560	46435	16742	269539	78081	34661142	2747	2.84755013184522	253776
H1_BMP4_Derived_Mesendoderm_Cultured_Cells-Roadmap	H1_BMP4_Derived_Mesendoderm_Cultured_Cells	Roadmap	DHS	E004		E004	E004	2.91027644230769	3.56657828840772	13578	48427	16640	269539	97768.5	40241430	2705	2.97408339986489	295246
H1_BMP4_Derived_Trophoblast_Cultured_Cells-Roadmap	H1_BMP4_Derived_Trophoblast_Cultured_Cells	Roadmap	DHS	E005		E005	E005	2.70559440559441	3.537640963121	13124	46428	17160	269539	81661	30099365	3354	2.81757494841607	252017
H1_Derived_Mesenchymal_Stem_Cells-Roadmap	H1_Derived_Mesenchymal_Stem_Cells	Roadmap	DHS	E006		E006	E006	2.62658586316266	3.53953594871012	13102	46375	17656	269539	68663	35385111	3354	2.81812105007292	229951
H1_Derived_Neuronal_Progenitor_Cultured_Cells-Roadmap	H1_Derived_Neuronal_Progenitor_Cultured_Cells	Roadmap	DHS	E007		E007	E007	3.01089524809661	3.43445384442614	13357	45874	15236	269539	104767.75	45009452	2977	2.80849761234235	162433
H7	H7	ENCODE-Loh2013	DHS	ENCFF373NBK,ENCFF406AXZ		SRR1036364	ENCFF406AXZ	2.73705892889128	3.41703935599284	13416	45843	16749	269539	84582	30663755	2865	2.81573613414409	314246
H9-Roadmap	H9	Roadmap	DHS	E008		E008	E008	2.74418461538462	3.33904904530139	13355	44593	16250	269539	88345	40665223	3075	2.71412051125989	221386
HAP1	HAP1	ENCODE	DHS	ENCFF062UCS,ENCFF208ZVI		SRR6337821,SRR6337822	ENCFF208ZVI	2.5872269678381	3.338190694578	13519	45129	17443	269539	61491	36306101	2733	2.77682746738863	320246
HCT116-ENCODE	HCT116	ENCODE	DHS	ENCFF657MJJ,ENCFF750NEF		ENCFF009QKI,ENCFF246TZC,ENCFF364PAM,ENCFF823CSZ	ENCFF657MJJ	2.71407217595558	3.75009220328981	13557	50840	18732	269539	62791.5	36325093	2516	3.16306849996889	184777
HT29	HT29	ENCODE	DHS	ENCFF419ETM,ENCFF482YZP		SRR1057520	ENCFF419ETM	2.61122383596754	3.6505673335324	13396	48903	18728	269539	57973	39966252	2923	2.99669097371162	242775
HeLa-S3-Roadmap	HeLa-S3	Roadmap	DHS	E117		E117	E117	2.43056426332288	3.62369527963857	12838	46521	19140	269539	46441	28979378	3565	2.83612753764555	197453
HepG2-Roadmap	HepG2	Roadmap	DHS	E118		E118	E118	2.6722918675667	3.69160746003552	13512	49881	18666	269539	50934	33193982	2665	3.08345181430426	163786
IMR90-Roadmap	IMR90	Roadmap	DHS	E017		E017	E017	2.55791734976539	3.48187764524817	12995	45247	17689	269539	59925.5	26144351	3419	2.75661021079566	281771
Jurkat-Engreitz	Jurkat	ThisStudy	ATAC					2.89831979663959	3.53661673475564	13218	46747	16129	269539	64008	12349364	3117	2.86176920722375	64323
Jurkat_anti-CD3_PMA_4hr-Engreitz	Jurkat anti-CD3 PMA 4hr	ThisStudy	ATAC					2.78358742258218	3.53650601498071	13217	46742	16792	269539	60200.25	13076468	3092	2.86602489423018	81663
K562-Roadmap	K562	Roadmap	DHS	E123		E123	E123	2.41745184497563	3.82099625852835	13631	52084	21545	269539	33644.25	30335403	2463	3.2362371069964	193407
Karpas-422-ENCODE	Karpas-422	ENCODE	DHS	ENCFF124TXN,ENCFF171BED		ENCFF119ZDZ,ENCFF671FAG	ENCFF171BED	2.75346070243679	3.69963876719699	13011	48136	17482	269539	66907.5	53193537	3331	2.94553910170114	421112
LNCAP	LNCAP	ENCODE	DHS	ENCFF002PZG,ENCFF016VTV		SRR1015787	ENCFF002PZG	2.56762434703611	3.41213310193918	13253	45221	17612	269539	63482.5	26714142	3064	2.77140405711834	271770
LoVo	LoVo	ENCODE-Liu2017	DHS	ENCFF695UPR,ENCFF828MWE		SRR3737481	ENCFF695UPR	2.90696483441448	3.76082155477032	13584	51087	17574	269539	84868	48660415	2550	3.16641874302715	227425
MCF-7-ENCODE	MCF-7	ENCODE	DHS	ENCFF268TJY,ENCFF326GXI,ENCFF432OZA,ENCFF631FDQ		ENCFF361XGU,ENCFF548YRU,ENCFF761EUR,ENCFF855RCK	ENCFF268TJY	2.55008625646924	3.40102768617225	13039	44346	17390	269539	56881.25	28714669	3402	2.69728118727571	328309
MCF10A-Ji2017	MCF10A	Ji2017	DHS	SRR5715831_1,SRR5715832_1		SRX2935880,SRX2935884	SRR5715831_1	2.67121791370836	3.67854993983153	13296	48910	18310	269539	65454.25	33892701	2999	3.00153421294876	282073
MCF10A_treated_with_TAM24hr-Ji2017	MCF10A treated with TAM24hr	Ji2017	DHS	SRR5715834_1		SRX2935886	SRR5715834_1	2.76147619856229	3.67593429776974	13272	48787	17667	269539	73089	35763105	2998	2.99858635525507	307249
MDA-MB-231	MDA-MB-231	Ampuja2017	DHS	fastq_SRR3931130.sra_1		fastq_SRR5461151.sra_1	fastq_SRR3931130.sra_1	2.74615602836879	3.65456055572335	13244	48401	17625	269539	76511	43151225	3022	2.97559326201894	135576
MM.1S-ENCODE	MM.1S	ENCODE	DHS	ENCFF295KVW,ENCFF450BQU		ENCFF014EKJ,ENCFF712IRY	ENCFF295KVW	2.87345517841601	3.6903129657228	13420	49524	17235	269539	91998.75	47161662	2937	3.02769456501804	479634
NCCIT	NCCIT	Fulco2019-Fuentes2018	ATAC		SRX5170187,SRX5170188	SRX5165461	SRX5170187,SRX5170188	2.82938544545335	3.2193606348731	13357	43001	15198	269539	71893	11111112	2955	2.6361574301128	68289
OCI-LY7-ENCODE	OCI-LY7	ENCODE	DHS	ENCFF211UMT,ENCFF720RNR		ENCFF093GVO,ENCFF549QTQ	ENCFF211UMT	2.66150073053642	3.85408795526674	13234	51005	19164	269539	54060.5	57141907	2991	3.14360554699538	603656
PC-9-ENCODE	PC-9	ENCODE	DHS	ENCFF246WXI,ENCFF751UND		ENCFF079DIA,ENCFF824HIQ	ENCFF751UND	2.48152031454784	3.65464793082149	12952	47335	19075	269539	58947.5	36622990	3484	2.87995862740326	303455
Panc1-ENCODE	Panc1	ENCODE	DHS	ENCFF207AIO,ENCFF911QNJ		ENCFF080ODR,ENCFF125NMY	ENCFF207AIO	2.44606429012982	3.64916999692591	13012	47483	19412	269539	40522	34838656	3312	2.9087846116148	145820
SK-N-SH-ENCODE	SK-N-SH	ENCODE	DHS	ENCFF000TDZ,ENCFF000TEB		ENCFF339DNI,ENCFF667SOQ,ENCFF904SZU,ENCFF972XSR	ENCFF000TEB	2.44317045922267	3.34333762471838	12428	41551	17007	269539	34111	15943003	3863	2.55054938309496	NA
T-cell-ENCODE	T-cell	ENCODE	DHS	ENCFF265AQF,ENCFF509MFT,ENCFF743JYZ,ENCFF927PRH		ENCFF470HNQ	ENCFF927PRH	2.69389587073609	3.82149812734082	13350	51017	18938	269539	54679.5	61515507	2764	3.16600471639568	285753
THP-1_macrophage-VanBortle2017	THP-1 macrophage	VanBortle2017	ATAC		SRX2655433,SRX2655434,SRX2655437,SRX2655438,SRX2655441,SRX2655442,SRX2655445,SRX2655446	SRX2655453,SRX2655454	SRX2655437	2.33647798742138	3.22242874845105	12912	41608	17808	269539	42341	10991852	3637	2.51423046709771	99891
THP-1_monocyte-VanBortle2017	THP-1 monocyte	VanBortle2017	ATAC		SRX2655431,SRX2655432,SRX2655435,SRX2655436,SRX2655439,SRX2655440,SRX2655443,SRX2655444	SRX2655451,SRX2655452	SRX2655435	2.72120401337793	3.12794095033062	13006	40682	14950	269539	63561.5	10714687	3408	2.47849396856342	98998
THP1-Engreitz	THP1	ThisStudy	ATAC					2.83788598574822	3.5736184850071	13373	47790	16840	269539	59688	12861250	2836	2.94836202109939	86827
THP1_LPS_4hr-Engreitz	THP1 LPS 4hr	ThisStudy	ATAC					2.78083132944005	3.61653015636634	13430	48570	17466	269539	56714.5	13092703	2780	2.99629858112276	94470
THP_pmaLPS_ATAC_0h	THP_pmaLPS_ATAC_0h	ThisStudy	ATAC					2.6701684175421	3.60544881416992	13324	48039	17991	269539	56524	13800119	2962	2.94971140857178	118135
THP_pmaLPS_ATAC_120h	THP_pmaLPS_ATAC_120h	ThisStudy	ATAC					2.62788826301874	3.5096338374146	13027	45720	17398	269539	57459.5	14761055	3284	2.80301636932132	109668
THP_pmaLPS_ATAC_12h	THP_pmaLPS_ATAC_12h	ThisStudy	ATAC					2.79362058026187	3.61710231516057	13390	48433	17337	269539	66432	12218390	2879	2.97701149425287	102860
THP_pmaLPS_ATAC_1h	THP_pmaLPS_ATAC_1h	ThisStudy	ATAC					2.71644865015308	3.63725124841619	13417	48801	17965	269539	58678	13188107	2875	2.99539651362632	109208
THP_pmaLPS_ATAC_24h	THP_pmaLPS_ATAC_24h	ThisStudy	ATAC					2.64046268740524	3.57026801305899	13171	47024	17809	269539	59001	12802213	3188	2.87450333149948	112941
THP_pmaLPS_ATAC_2h	THP_pmaLPS_ATAC_2h	ThisStudy	ATAC					2.73076272619652	3.61932157800359	13384	48441	17739	269539	60097	12306902	2880	2.978418593212	109632
THP_pmaLPS_ATAC_48h	THP_pmaLPS_ATAC_48h	ThisStudy	ATAC					2.61223811107416	3.5723489729402	13193	47130	18042	269539	55864	16207692	3150	2.88380346325644	120885
THP_pmaLPS_ATAC_6h	THP_pmaLPS_ATAC_6h	ThisStudy	ATAC					2.74892824909747	3.62596726190476	13440	48733	17728	269539	62443	12475347	2914	2.97988259752966	95158
THP_pmaLPS_ATAC_72h	THP_pmaLPS_ATAC_72h	ThisStudy	ATAC					2.69585812489169	3.54620060790274	13160	46668	17311	269539	62782.5	12659098	3258	2.84248995005482	80711
THP_pmaLPS_ATAC_96h	THP_pmaLPS_ATAC_96h	ThisStudy	ATAC					2.65403090456624	3.50818543451652	13072	45859	17279	269539	60099	12519966	3375	2.78828965768833	98607
U937-Engreitz	U937	ThisStudy	ATAC					2.7775461756702	3.60955605718585	13290	47971	17271	269539	56462	11987240	2948	2.95424313339081	59541
U937_LPS_4hr-Engreitz	U937 LPS 4hr	ThisStudy	ATAC					2.74245952854303	3.64000301568154	13264	48281	17605	269539	54722	13114596	2974	2.97333415445252	64650
adipose_tissue-ENCODE	adipose tissue	ENCODE	ATAC		AdiposeSubcut-ENCFF987RZW	ENCFF665GXM	AdiposeSubcut-ENCFF987RZW	2.90378259272861	3.54176931690929	13395	47442	16338	269539	65514.5	27211108	2813	2.92707305034551	86488
adrenal_gland-ENCODE	adrenal gland	ENCODE	ATAC		AdrenalGland-ENCFF085AWY,AdrenalGland-ENCFF228CZJ,AdrenalGland-ENCFF457QZC,AdrenalGland-ENCFF547CYZ,AdrenalGland-ENCFF927OCA	ENCFF062XGN,ENCFF070MRW,ENCFF150HRE,ENCFF521ZHZ,ENCFF718RYE,ENCFF916YRN	AdrenalGland-ENCFF085AWY	2.98789777613958	3.6225979442872	13426	48637	16278	269539	64150	19592741	2741	3.00841219768665	83777
adrenal_gland_fetal-ENCODE	adrenal gland fetal	ENCODE	DHS	ENCFF081IUN,ENCFF751YMW		ENCFF639QXV	ENCFF751YMW	2.82491907547277	3.63705490970242	13677	49744	17609	269539	77165.75	36129089	2448	3.0848992248062	285130
astrocyte-ENCODE	astrocyte	ENCODE	DHS	ENCFF290GEZ,ENCFF873KCZ		ENCFF100JEN,ENCFF384LZD	ENCFF290GEZ	2.57902171993643	3.44213999528635	12729	43815	16989	269539	81640	25332241	3827	2.64647257791737	235263
bipolar_neuron_from_iPSC-ENCODE	bipolar neuron from iPSC	ENCODE	DHS	ENCFF110MYU,ENCFF309OSI		ENCFF492XPT,ENCFF940AWR	ENCFF110MYU	2.9475554385734	3.36114654460869	13327	44794	15197	269539	109937.25	51826368	3023	2.73969418960245	742884
body_of_pancreas-ENCODE	body of pancreas	ENCODE	DHS	ENCFF231LYE,ENCFF497UHH		ENCFF039JZT,ENCFF353UBN,ENCFF683HLQ,ENCFF864OUU	ENCFF497UHH	3.04739164601342	3.71503316138541	13570	50413	16543	269539	79499.5	53091977	2520	3.13318831572405	997679
breast_epithelium-ENCODE	breast epithelium	ENCODE	ATAC		BreastEpithelium-ENCFF011MBI,BreastEpithelium-ENCFF210QPG,BreastEpithelium-ENCFF488ELU	ENCFF570OTY	BreastEpithelium-ENCFF210QPG	3.15852430863978	3.87433718311905	13767	53338	16887	269539	77324.5	24764026	2154	3.35016644683123	76473
brite_adipose-Loft2014	brite adipose	Loft2014	DHS	SRX660076		SRX660080	SRX660076	2.61531780926016	3.63199155736469	13266	48182	18423	269539	67428.75	27089135	2851	2.98951417757647	79611
cardiac_muscle_cell-ENCODE	cardiac muscle cell	ENCODE	DHS	ENCFF001BBQ,ENCFF001DAO,ENCFF001DAQ		ENCFF046PRU,ENCFF328PWM	ENCFF001DAQ	2.39715733675074	3.16261912081156	13012	41152	17167	269539	45901.5	25566624	3428	2.50316301703163	269007
coronary_artery-ENCODE	coronary artery	ENCODE	ATAC		SRX1235295,SRX1235296,SRX1235297	ENCFF226TTG	SRX1235296	2.94609198291028	3.53380058783631	13269	46890	15916	269539	70896	24364904	2966	2.88820449645827	77959
coronary_artery_smooth_muscle_cell-Miller2016	coronary artery smooth muscle cell	Miller2016	ATAC		SRX1235287,SRX1235291	SRX1235302,SRX1235303,SRX1235304	SRX1235287	2.41267015105393	3.27744401966139	12817	42007	17411	269539	49548	15013662	3606	2.55781525908786	154159
dendritic_cell_treated_with_Lipopolysaccharide_0_ng-mL_for_0_hour-Garber2017	dendritic cell treated with Lipopolysaccharide 0 ng/mL for 0 hour	Garber2017	ATAC		DC-0hr-ENCSR204FCV,DC-0hr-ENCSR237VSF,DC-0hr-ENCSR370QWN,DC-0hr-ENCSR566LZT,DC-0hr-ENCSR940QJU	H3K27ac-DC-0hr-ENCSR399QWL	DC-0hr-ENCSR204FCV	2.51249288707258	3.66807642927271	13241	48569	19331	269539	46322	19175204	2952	2.99938244920645	133667
dendritic_cell_treated_with_Lipopolysaccharide_100_ng-mL_for_1_hour-Garber2017	dendritic cell treated with Lipopolysaccharide 100 ng/mL for 1 hour	Garber2017	ATAC		DC-1hr-ENCSR544YXV,DC-1hr-ENCSR679NRJ	H3K27ac-DC-1hr-ENCSR740ROX	DC-1hr-ENCSR679NRJ	2.57924935516134	3.65247856876631	13415	48998	18997	269539	50792.5	18599707	2776	3.02624915076277	109822
dendritic_cell_treated_with_Lipopolysaccharide_100_ng-mL_for_2_hour-Garber2017	dendritic cell treated with Lipopolysaccharide 100 ng/mL for 2 hour	Garber2017	ATAC		DC-2hr-ENCSR131CHJ,DC-2hr-ENCSR208NBF,DC-2hr-ENCSR459AYS,DC-2hr-ENCSR535NOD,DC-2hr-ENCSR628SXX	H3K27ac-DC-2hr-ENCSR450JZC	DC-2hr-ENCSR535NOD	2.55278219395866	3.60858491272755	13349	48171	18870	269539	48331	22738530	2860	2.97186748102906	141380
dendritic_cell_treated_with_Lipopolysaccharide_100_ng-mL_for_30_minute-Garber2017	dendritic cell treated with Lipopolysaccharide 100 ng/mL for 30 minute	Garber2017	ATAC		DC-30min-ENCSR059IHA,DC-30min-ENCSR156FDX,DC-30min-ENCSR329XFZ,DC-30min-ENCSR605EGR,DC-30min-ENCSR648JJT	H3K27ac-DC-30min-ENCSR650OZF	DC-30min-ENCSR648JJT	2.61335583922355	3.68137910536484	13458	49544	18958	269539	53569.75	23298603	2775	3.05205445697037	180006
dendritic_cell_treated_with_Lipopolysaccharide_100_ng-mL_for_4_hour-Garber2017	dendritic cell treated with Lipopolysaccharide 100 ng/mL for 4 hour	Garber2017	ATAC		DC-4hr-ENCSR222SCA,DC-4hr-ENCSR290AUK,DC-4hr-ENCSR589ROM,DC-4hr-ENCSR901IEQ,DC-4hr-ENCSR926GDT,DC-4hr-ENCSR926TFY	H3K27ac-DC-4hr-ENCSR986ZZK	DC-4hr-ENCSR926TFY	2.59518171522702	3.73133002738509	13511	50414	19426	269539	48273	21173289	2714	3.10718027734977	130863
dendritic_cell_treated_with_Lipopolysaccharide_100_ng-mL_for_6_hour-Garber2017	dendritic cell treated with Lipopolysaccharide 100 ng/mL for 6 hour	Garber2017	ATAC		DC-6hr-ENCSR904UKR	H3K27ac-DC-6hr-ENCSR531MLI	DC-6hr-ENCSR904UKR	2.66708588796311	3.75671685857691	13548	50896	19083	269539	54391	23626449	2626	3.14677878075924	142428
endothelial_cell_of_umbilical_vein-Roadmap	endothelial cell of umbilical vein	Roadmap	DHS	E122		E122	E122	2.63054506206152	3.74033149171271	13032	48744	18530	269539	75357.5	40347455	3263	2.99134703896901	168430
epithelial_cell_of_prostate-ENCODE	epithelial cell of prostate	ENCODE	DHS	ENCFF121VHH,ENCFF972SLL		ENCFF299KDY,ENCFF582LAP	ENCFF972SLL	2.56465564436658	3.57330282227307	13110	46846	18266	269539	66542.75	24873848	3225	2.86782981328436	259854
erythroblast-Corces2016	erythroblast	Corces2016-Canver2017	ATAC		SRX1427825,SRX1427826,SRX1427827,SRX1427846,SRX1427847,SRX1427848,SRX1427852,SRX1427853	SRX2481501	SRX1427825,SRX1427826,SRX1427827,SRX1427846,SRX1427847,SRX1427848,SRX1427852,SRX1427853	3.02878762018547	3.87290848246763	13746	53237	17577	269539	52288	18467273	2327	3.31220058483171	66576
fibroblast_of_arm-ENCODE	fibroblast of arm	ENCODE	DHS	ENCFF226CWH,ENCFF634CYI		ENCFF345SWP,ENCFF612WGP	ENCFF634CYI	2.75784958535888	3.6245490078172	13304	48221	17485	269539	82072	45028959	3032	2.95182419196866	551595
fibroblast_of_dermis-Roadmap	fibroblast of dermis	Roadmap	DHS	E126		E126	E126	2.58330450824398	3.50516270337922	12784	44810	17346	269539	71889.25	31675149	3705	2.71756928861665	370315
fibroblast_of_lung-Roadmap	fibroblast of lung	Roadmap	DHS	E128		E128	E128	2.48540884137533	3.35910652920962	12804	43010	17305	269539	61800.75	25515573	3705	2.60524562359925	275135
foreskin_fibroblast-Roadmap	foreskin fibroblast	Roadmap	DHS	E055,E056,E059		E055,E056,E059	E056	2.70587244554233	3.5911631026004	13421	48197	17812	269539	62942.5	32560189	2850	2.96214123286829	300804
gastrocnemius_medialis-ENCODE	gastrocnemius medialis	ENCODE	DHS	ENCFF192YEQ		ENCFF040TJZ,ENCFF105HMV,ENCFF105LMV,ENCFF220TNE,ENCFF224YOO,ENCFF283UZD	ENCFF192YEQ	2.99170843388404	3.68654212733511	13115	48349	16161	269539	74278	50504321	3076	2.98616515348033	645098
heart_ventricle-ENCODE	heart ventricle	ENCODE	ATAC		HeartLeftV-ENCFF766IGD,HeartLV-ENCFF695YHX	ENCFF024NTE,ENCFF072ZDB,ENCFF629PMN,ENCFF757FUA,ENCFF936OFA,ENCFF995OXQ	HeartLeftV-ENCFF766IGD	3.00060573020777	3.69623936725862	13402	49537	16509	269539	64906.5	16610232	2726	3.07149057539683	49727
hepatocyte-ENCODE	hepatocyte	ENCODE	DHS	ENCFF000SQE,ENCFF000SQF		ENCFF774ZCQ,ENCFF998QZR	ENCFF000SQE	2.29791339466009	3.71591321384515	13781	51209	22285	269539	22849	34904638	2031	3.23861624082975	192051
iPS_DF_19.11_Cell_Line-Roadmap	iPS_DF_19.11_Cell_Line	Roadmap	DHS	E022		E022	E022	2.85890135174001	3.65509633769672	13598	49702	17385	269539	80736.25	31667918	2507	3.08612232226017	350831
induced_pluripotent_stem_cell-ENCODE	induced pluripotent stem cell	ENCODE	DHS	ENCFF660WPD,ENCFF858TLZ		ENCFF037SCG,ENCFF794OAC	ENCFF858TLZ	2.57271373249926	3.25295668549906	13275	43183	16785	269539	69056	36427704	3167	2.62638365162389	856988
keratinocyte-Roadmap	keratinocyte	Roadmap	DHS	E127		E127	E127	2.50127995084989	3.70900394776799	13172	48855	19532	269539	57732	32167219	3006	3.01984176041538	193711
large_intestine_fetal-Roadmap	large intestine fetal	Roadmap	DHS	E084		E084	E084	2.69305148382451	3.85205620539984	13593	52361	19443	269539	60506	39230076	2462	3.26135160386173	193664
liver-ENCODE	liver	ENCODE	ATAC		LiverRightLobe-ENCFF035UUL	ENCFF395RUY,ENCFF855KHN	LiverRightLobe-ENCFF035UUL	2.96318493150685	3.78334062090074	13722	51915	17520	269539	64361	23378444	2233	3.25383892196803	46374
mammary_epithelial_cell-Roadmap	mammary epithelial cell	Roadmap	DHS	E119		E119	E119	2.60066266075139	3.53403540903541	13104	46310	17807	269539	72051	31563371	3210	2.8386661762903	206137
megakaryocyte-erythroid_progenitor-Corces2016	megakaryocyte-erythroid progenitor	Corces2016-Canver2017	ATAC		SRX1427796,SRX1427797,SRX1427808,SRX1427809,SRX1427831,SRX1427863,SRX1427864	SRX2481501	SRX1427796,SRX1427797,SRX1427808,SRX1427809,SRX1427831,SRX1427863,SRX1427864	2.49634241245136	3.52763929618768	13640	48117	19275	269539	36560	19743983	2477	2.98548116895204	173594
muscle_of_leg_fetal-Roadmap	muscle of leg fetal	Roadmap	DHS	E090		E090	E090	3.08003722661703	3.50291071293566	13227	46333	15043	269539	111977	52021890	3038	2.84863203197049	327697
muscle_of_trunk_fetal-Roadmap	muscle of trunk fetal	Roadmap	DHS	E089		E089	E089	3.02119136839385	3.53133967678598	13242	46762	15478	269539	103741.75	47706668	3060	2.86848239479818	317550
myotube_originated_from_skeletal_muscle_myoblast-Roadmap	myotube originated from skeletal muscle myoblast	Roadmap	DHS	E121		E121	E121	2.83793103448276	3.610741301059	13220	47734	16820	269539	90229.5	39067385	3116	2.92201273261508	325225
natural_killer_cell-Corces2016	natural killer cell	Corces2016-ENCODE	ATAC		SRX1427818,SRX1427834,SRX1427835,SRX1427839,SRX1427849,SRX1427850	ENCFF593IAM	SRX1427818,SRX1427834,SRX1427835,SRX1427839,SRX1427849,SRX1427850	2.86675233253254	3.78882079302961	13543	51312	17899	269539	57924.75	20713283	2662	3.1664301141623	86978
osteoblast-ENCODE	osteoblast	ENCODE	DHS	ENCFF000TCD,ENCFF000TCE,ENCFF000TCG		ENCFF000CVH,ENCFF000CVJ,ENCFF535AIK,ENCFF767YLX	ENCFF000TCD	2.26546955829686	3.47088858405731	13122	45545	20104	269539	35578	27555524	3193	2.79160281949127	226010
ovary-Roadmap	ovary	Roadmap	DHS	E097		E097	E097	2.85072647601476	3.66923933209647	13475	49443	17344	269539	69767	45253887	2785	3.04077490774908	180030
pancreas-Roadmap	pancreas	Roadmap	DHS	E098		E098	E098	2.78153374904277	3.73582133411696	13612	50852	18282	269539	63394.25	34805840	2508	3.1545905707196	173964
placenta-Roadmap	placenta	Roadmap	DHS	E091		E091	E091	2.73639748791197	3.67679784930177	13391	49236	17993	269539	63427.5	40809590	2815	3.03813402443539	255334
psoas_muscle-Roadmap	psoas muscle	Roadmap	DHS	E100		E100	E100	2.66961387800783	3.59529730951843	13269	47706	17870	269539	51220.5	37858969	2892	2.95192129199926	245428
sigmoid_colon-ENCODE	sigmoid colon	ENCODE	ATAC		ColonSigmoid-ENCFF565VHZ,ColonSigmoid-ENCFF591BAY,ColonSigmoid-ENCFF775DFR,ColonSigmoid-ENCFF911ROA	ENCFF012NGZ,ENCFF184UEN,ENCFF250TIL	ColonSigmoid-ENCFF565VHZ	3.06514962593516	3.67067343586681	13394	49165	16040	269539	70993	10804188	2707	3.05353704738836	19103
skeletal_muscle_myoblast-Roadmap	skeletal muscle myoblast	Roadmap	DHS	E120		E120	E120	2.58702970881814	3.47544235499484	12603	43801	16931	269539	82988	27056370	3945	2.64690597051003	298950
small_intestine_fetal-Roadmap	small intestine fetal	Roadmap	DHS	E085,E109		E085,E109	E109	2.70018478595627	3.83586116377425	13714	52605	19482	269539	55372	39574437	2328	3.27920458795661	234158
spinal_cord_fetal-ENCODE	spinal cord fetal	ENCODE	DHS	ENCFF016KKE,ENCFF106DMT		ENCFF153SMW	ENCFF016KKE	3.18002822865208	3.38219620205659	13323	45061	14170	269539	114798.5	60176373	2971	2.7654965017798	560712
spleen-ENCODE	spleen	ENCODE	ATAC		Spleen-ENCFF391IHY	ENCFF053GYS,ENCFF329WJV,ENCFF407QBM,ENCFF986TAX	Spleen-ENCFF391IHY	2.87502261897581	3.56160801016215	13383	47665	16579	269539	58394.5	19665347	2756	2.95340479583617	71431
stomach-Roadmap	stomach	Roadmap	DHS	E094		E094	E094	2.63995937783954	3.67766195085629	13430	49391	18709	269539	53693.5	30031652	2775	3.0478864547979	202207
stomach_fetal-Roadmap	stomach fetal	Roadmap	DHS	E092		E092	E092	2.96022106158144	3.61702285544672	13476	48743	16466	269539	77736	49660630	2639	3.02469748681353	218757
thymus_fetal-Roadmap	thymus fetal	Roadmap	DHS	E093		E093	E093	2.86509785647717	3.69113012156686	13326	49188	17168	269539	75603.5	47135857	2869	3.03723371410929	157935
thyroid_gland-ENCODE	thyroid gland	ENCODE	ATAC		ThyroidGland-ENCFF033TLP,ThyroidGland-ENCFF059UER,ThyroidGland-ENCFF579WLS,ThyroidGland-ENCFF966SFV	ENCFF163IBV,ENCFF424LMQ,ENCFF488IPX,ENCFF657EXB,ENCFF684USK	ThyroidGland-ENCFF033TLP	2.82057663125948	3.49522376833396	13295	46469	16475	269539	65641	17921336	2974	2.85629110578401	88881
transverse_colon-ENCODE	transverse colon	ENCODE	ATAC		ColonTransverse-ENCFF312UDS,ColonTransverse-ENCFF574UTU,ColonTransverse-ENCFF956PUF,ColonTransverse-ENCFF974WES	ENCFF668VJS	ColonTransverse-ENCFF574UTU	2.86269248716752	3.64810822864789	13453	49078	17144	269539	56558	19242009	2657	3.04643078833023	106980
trophoblast_cell-ENCODE	trophoblast cell	ENCODE	DHS	ENCFF079NJB,ENCFF254EEM,ENCFF274NMJ,ENCFF306NVY,ENCFF371PZW,ENCFF553SLA,ENCFF572KHW,ENCFF983HYM		ENCFF039ZOY,ENCFF794OWI	ENCFF274NMJ	2.65209995307367	3.42315263476681	13208	45213	17048	269539	64619.5	35580272	3168	2.76093063019052	480881
uterus-ENCODE	uterus	ENCODE	DHS	ENCFF345ZWT		ENCFF273NZY	ENCFF345ZWT	2.70474496528774	3.54737000526751	13289	47141	17429	269539	65503	45069029	3026	2.8894269077536	531679
white_adipose-Loft2014	white adipose	Loft2014	DHS	SRX660075		SRX660079	SRX660075	2.64247079186499	3.66194438198036	13341	48854	18488	269539	70922.75	27324297	2712	3.0432940883324	80407
