## Supplementary material for "Genome-wide maps of enhancer regulation connect risk variants to disease genes": Table S7

source	trait	description	definition	n	n_cases	n_controls	n_enriched_celltypes	ldsc_heritability_abc
UKBB	AG	Albumin/Globulin ratio	Albumin (30600) / (Total Protein [30860] - Albumin)	316549	NA	NA	120	0.386473772257
UKBB	AID_Combined	Autoimmune disease (Phecode + Self-reported)	Combination of Phecodes (242.1, 244, 250.1, 335, 358.1, 446.4, 555, 557.1, 564.1, 694.1, 695.42, 704.1, 709.2, 709.3, 714.1, 715.2, 717) and non-cancer self-reported illness codes (1154, 1222, 1224, 1225, 1226, 1256, 1260, 1261, 1313, 1372, 1377, 1378, 1381, 1382, 1384, 1437, 1453, 1456, 1461, 1462, 1463, 1464, 1477, 1522, 1661, 1667)	293798	57091	236707	1	0.303766942562
UKBB	ALP	Alkaline phosphatase	30610	345247	NA	NA	123	0.214419185723
UKBB	ALT	Alanine aminotransferase	30620	345091	NA	NA	88	0.36609368765
UKBB	AST	Aspartate aminotransferase	30650	343988	NA	NA	90	0.414136324393
UKBB	Age_at_Menarche	Age at menarche	2714	188645	NA	NA	4	0.0815040319056
UKBB	Age_at_Menopause	Age at menopause	3581	109110	NA	NA	42	0.309827124315
UKBB	Alb	Albumin	30600	317006	NA	NA	48	0.271432683576
UKBB	ApoA	Apolipoprotein A	30630	315139	NA	NA	83	0.341203678126
UKBB	ApoB	Apolipoprotein B	30640	343572	NA	NA	19	0.236857157179
UKBB	Asthma	Asthma	Phecode 495	354883	23001	331882	4	0.217312198697
UKBB	BFP	Body fat percentage	23099	354844	NA	NA	16	0.146245460022
UKBB	BMI	Body mass index	21001	360023	NA	NA	12	0.129008232068
UKBB	BW	Body weight	21002	360153	NA	NA	59	0.148966393391
UKBB	Balding_Type4	Balding Type 4	2395 (Pattern 4 as cases vs others)	167000	30876	136124	1	0.175866116243
UKBB	Baso	Basophil count	30160	350726	NA	NA	49	0.455033069932
UKBB	Blood_Clot_Lung	Blood clot in the lung	6152	361144	3055	358089	1	0.516073348626
UKBB	BrC	Breast cancer	Phecode 174	343346	11412	331934	1	0.211564655423
UKBB	CRC	Colorectal cancer	Phecode 153	342123	3977	338146	0	0.660268302675
UKBB	CRP	C-reactive protein	30710	344503	NA	NA	81	0.178335527392
UKBB	Ca	Calcium	30680	316888	NA	NA	30	0.351671898368
UKBB	Cholelithiasis	Cholelithiasis	Phecode 574.1	358546	12630	345916	0	0.29510746654
UKBB	DBP	Diastolic blood pressure	4079	360865	NA	NA	7	0.26745632143
UKBB	DVT	Blood clot in the leg	6152	361144	84610	276534	17	0.253238565126
UKBB	Eosino	Eosinophil count	30150	350726	NA	NA	118	0.339761625642
UKBB	FEV1FVC	FEV1/FVC ratio	FEV1 (20150) divided by FVC (20151)	272338	NA	NA	54	0.255277165475
UKBB	Fibroblastic_Disorders	Fibroblastic disorders	ICD10: M72	361144	3439	357705	0	0.397690994501
UKBB	GGT	Gamma-glutamyl transferase	30730	345062	NA	NA	76	0.306197453951
UKBB	Glaucoma_Combined	Glaucoma (Phecode + Self-reported)	Combination of Phecode (365) and self-reported eye problems/disorders (6148)	354399	7143	347256	0	0.363729905772
UKBB	Glucose	Glucose	30740	316666	NA	NA	4	0.213730888568
UKBB	HDLC	High density lipoprotein cholesterol	30760	316875	NA	NA	55	0.306180669141
UKBB	Hb	Hemoglobin	30020	351327	NA	NA	108	0.352588165113
UKBB	HbA1c	Hemoglobin A1c	30750	345271	NA	NA	94	0.415885117807
UKBB	Height	Adult height	50	360415	NA	NA	131	0.224297624791
UKBB	Ht	Hematocrit	30030	351328	NA	NA	64	0.360793236434
UKBB	Hypothyroidism	Hypothyroidism	Phecode 244	358851	12916	345935	4	0.234704175845
Huang2017	IBD	Inflammatory bowel disease	Phecode 555	300205	3975	296230	65	0.401272588329
UKBB	IGF1	Insulin-like growth factor 1	30770	343465	NA	NA	82	0.179658203576
UKBB	Inguinal_Hernia	Inguinal hernia	Phecode Phecode 550.1	333807	14021	319786	2	0.277548867477
UKBB	Insomnia	Insomnia	1200	360740	NA	NA	1	0.137094316475
UKBB	LDLC	Low density lipoprotein cholesterol	30780	344613	NA	NA	43	0.294855122883
UKBB	LOY	Loss of Y	PAR-LOY (see Thompson et al. bioRxiv, 2019)	205011	41791	163220	125	0.318440597013
UKBB	Lym	Lymphocyte count	30120	350726	NA	NA	126	0.385721576186
UKBB	MAP	Mean arterial pressure	(SBP [4080] + 2 * DBP [4079]) / 3	360863	NA	NA	21	0.26672908843
UKBB	MCH	Mean corpuscular hemoglobin	30050	351324	NA	NA	131	0.449537606001
UKBB	MCHC	Mean corpuscular hemoglobin concentration	30060	351321	NA	NA	32	0.327949009796
UKBB	MCP	Multi-site chronic pain	Number of body regions with pain during last 3 months (see Johnston et al. PLoS Genetics, 2019)	361187	NA	NA	0	0.113437871691
UKBB	MCV	Mean corpuscular volume	30040	351327	NA	NA	131	0.483286173776
UKBB	Migraine_Self	Migraine (Self-reported)	1265	361144	11380	349764	0	0.109262475615
UKBB	Mono	Monocyte count	30130	350726	NA	NA	128	0.532907447245
UKBB	Morning_Person	Morning person	1180	360203	NA	NA	5	0.112612922136
UKBB	Neutro	Neutrophil count	30140	350726	NA	NA	117	0.455071767238
UKBB	PP	Pluse pressure	SBP (4080) - DBP (4079)	360863	NA	NA	34	0.314797225048
UKBB	Plt	Platelet count	30080	351327	NA	NA	131	0.391992191241
UKBB	PrC	Prostate cancer	Phecode 185	349994	7316	342678	19	0.687050622809
UKBB	RBC	Red blood cell count	30010	351328	NA	NA	120	0.433387647498
UKBB	SBP	Systolic blood pressure	4080	360863	NA	NA	31	0.284571748158
UKBB	SHBG	Sex hormone binding globulin	30830	313997	NA	NA	58	0.155335821644
UKBB	Smoking_CPD	Smoking (cigarettes per day)	Combination of current/previous number of cigarettes smoked per day (2887 and 3456)	111293	NA	NA	0	0.0294323963927
UKBB	Smoking_Ever_Never	Smoking (ever vs never)	20116	359657	164617	195040	0	0.138097248009
UKBB	TBil	Total bilirubin	30840	343836	NA	NA	8	0.228408484998
UKBB	TC	Total cholesterol	30690	345235	NA	NA	19	0.295380550285
UKBB	TG	Triglyceride	30870	344952	NA	NA	61	0.251913033768
UKBB	TP	Total protein	30860	316664	NA	NA	98	0.297093578694
UKBB	Testosterone	Testosterone	30850	313505	NA	NA	8	0.167119314413
UKBB	UA	Uric acid	30880	344801	NA	NA	28	0.291801465974
UKBB	Urea	Urea	30670	345014	NA	NA	34	0.309317283278
UKBB	VitD	Vitamin D	30890	330456	NA	NA	20	0.19935836004
UKBB	WBC	White blood cell count	30000	351324	NA	NA	118	0.419041328108
UKBB	WHRadjBMI	Waist-to-hip ratio (adjusted by BMI)	Waist-to-hip ratio (Waist [48] / Hip [49]) adjusted by BMI (21001)	360505	NA	NA	88	0.279790158159
UKBB	eBMD	Estimated heel bone mineral density	Mean of left and right heel bone mineral density (4105, 4124)	326159	NA	NA	95	0.310702056156
UKBB	eGFR	Estimated glomerular filtration rate (serum creatinine)	eGFR based on serum creatinine (30700) using the CKD-EPI formula	345067	NA	NA	36	0.328894278429
UKBB	eGFRcys	Estimated glomerular filtration rate (cystain C)	eGFR based on cystain C (30720) using the CKD-EPI formula	345219	NA	NA	114	0.329045354232
