## Supplementary material for "Genome-wide maps of enhancer regulation connect risk variants to disease genes": Table S10

Gene predicted by ABC	Reference(s) showing effect of gene via genetic models on severity of experimental colitis in mice	PMID(s)
JAK2
IFNGR2 Ê	IFN-_ drives inflammatory bowel disease pathogenesis through VE-cadherinÐdirected vascular barrier disruption	31566580
FUBP1
BCL9LÊ	Bcl9/Bcl9l are critical for Wnt-mediated regulation of stem cell traits in colon epithelium and adenocarcinomas	20682801
SOCS1Ê	Suppressor of cytokine signaling-1 ameliorates dextran sulfate sodium-induced colitis in mice	18381351
IRF4Ê	The transcription factor IFN regulatory factor-4 controls experimental colitis in mice via T cell-derived IL-6	18535667
SMAD7Ê	Smad7 Controls Immunoregulatory PDL2/1-PD1 Signaling in Intestinal Inflammation and Autoimmunity	31553906
PPIFÊ	Cyclophilin D regulates necrosis, but not apoptosis, of murine eosinophils	26893161
NCF4Ê	Colitis susceptibility in p47phox_/_ mice is mediated by the microbiome	27044504
CD40Ê	CD40ÐCD40 Ligand Mediates the Recruitment of Leukocytes and Platelets in the Inflamed Murine Colon	17324402
IKZF1Ê	Ikaros Inhibits Group 3 Innate Lymphoid Cell Development and Function by Suppressing the Aryl Hydrocarbon Receptor Pathway	27438771
HDAC7
IL2RAÊ	Intestinal inflammation observed in IL-2R/IL-2 mutant mice is associated with impaired intestinal T lymphopoiesis	10784587
IL10Ê	Interleukin-10-deficient mice develop chronic enterocolitis	8402911
CCR6	Control of TH17 cells occurs in the small intestine	21765430
RORCÊ	RORgamma-expressing Th17 cells induce murine chronic intestinal inflammation via redundant effects of IL-17A and IL-17F	18992745
SBNO2
LRRC32	A distal enhancer at risk locus 11q13.5 promotes suppression of colitis by T reg cells	32499651
SMAD3Ê	Characterization of dextran sodium sulfate-induced inflammation and colonic tumorigenesis in Smad3(-/-) mice with dysregulated TGF_	24244446
KSR1Ê	KSR1 protects from interleukin-10 deficiency-induced colitis in mice by suppressing T lymphocyte interferon-_ production	20875416
HLA-DQA1
CCL2Ê	Social stress-enhanced severity of Citrobacter rodentium-induced colitis is CCL2-dependent and attenuated by probiotic Lactobacillus reuteri	26422754
ERG
PDGFB
CEBPB
TAF8
ADO
ITGAL	Regulation of dextran sodium sulfate induced colitis by leukocyte beta 2 integrins	16482101
C1orf106	C1orf106 is a colitis risk gene that regulates stability of epithelial adherens junctions	29420262
PTPN2Ê	PTPN2 controls differentiation of CD4+ T cells and limits intestinal inflammation and intestinal dysbiosis	25492475
ZMAT5
IRF8Ê	Leukocyte-specific siRNA delivery revealing IRF8 as a potential anti-inflammatory target; T follicular helper cells restricted by IRF8 contribute to T cell-mediated inflammation	31634546;30241692
TNFSF15Ê	TL1A (TNFSF15) regulates the development of chronic colitis by modulating both T-helper 1 and T-helper 17 activation	18598698
EGR2
GPR18
MYC
IL6STÊ	Altered gp130 signalling ameliorates experimental colitis via myeloid cell-specific STAT3 activation and myeloid-derived suppressor cells	26848037
JAZF1
NKX2-3Ê	IL-22ÐIndependent Protection from Colitis in the Absence of Nkx2.3 Transcription Factor in Mice	30700585
RASL11A
RNF186Ê	Regulation of intestinal homeostasis by the ulcerative colitis-associated gene RNF186	27381925
BACH2Ê	BACH2 represses effector programs to stabilize T(reg)_mediated immune homeostasis	23728300
SLC26A3Ê	Slc26a3 deficiency is associated with loss of colonic HCO3 (-) secretion, absence of a firm mucus layer and barrier impairment in mice	24373192
